# Mutational screens highlight glycosylation as a modulator of CSF3R activity

**DOI:** 10.1101/2022.08.01.502088

**Authors:** Michael J. Hollander, Stacy A. Malaker, Idalia Perez, Julia E. Maxson, Jennifer R. Cochran, Carolyn R. Bertozzi

## Abstract

The colony-stimulating factor 3 receptor (CSF3R) controls the growth of neutrophils, the most abundant type of white blood cell. In healthy neutrophils, signaling is dependent on CSF3R binding to its ligand CSF3. A single amino acid mutation in CSF3R, T618I, instead allows for constitutive, ligand-independent cell growth and leads to a rare type of cancer called chronic neutrophilic leukemia (CNL). We investigated why this threonine to isoleucine substitution is the predominant mutation in CNL and how it leads to uncontrolled neutrophil growth. Using protein domain mapping, we demonstrated that the single CSF3R domain containing residue 618 is sufficient for ligand-independent activity. We then applied an unbiased mutational screening strategy focused on this domain and found that activating mutations are enriched at sites normally occupied by asparagine, threonine, and serine residues – the three amino acids which are commonly glycosylated. We confirmed glycosylation at multiple CSF3R residues by mass spectrometry, including the presence of GalNAc and Gal-GalNAc glycans at wild-type threonine 618. Using the same approach applied to other cell surface receptors, we identified an activating mutation, S489F, in the interleukin-31 receptor alpha chain (IL-31Rα). Combined, these results suggest a role for glycosylated hotspot residues in regulating receptor signaling, mutation of which can lead to ligand-independent, uncontrolled activity.
