## Supplementary Table 2 for "Mutational screens highlight glycosylation as a modulator of CSF3R activity"

### Sheet: Domain variants
Plate 1 (A490)
CSF3 (ng/mL)	No cells	WT FL	T618I FL	T618I 1-5	T618I 2-5	T618I 3-5	T618I 4-5	T618I 5FnIII
5	0.111	0.777	0.57	0.559	0.765	0.569	0.464	0.757
2.5	0.105	0.556	0.578	0.572	0.844	0.604	0.466	0.735
1.25	0.107	0.43	0.528	0.514	0.759	0.641	0.456	0.758
0.625	0.108	0.392	0.542	0.565	0.798	0.666	0.47	0.723
0.3125	0.106	0.34	0.495	0.55	0.751	0.628	0.444	0.773
0.15625	0.103	0.269	0.494	0.529	0.725	0.562	0.456	0.684
0.078125	0.104	0.236	0.487	0.531	0.732	0.558	0.428	0.745
0	0.103	0.141	0.453	0.491	0.67	0.549	0.397	0.685
Plate 2 (A490)
CSF3 (ng/mL)	No cells	WT FL	T618I FL	T618I 1-5	T618I 2-5	T618I 3-5	T618I 4-5	T618I 5FnIII
5	0.105	0.674	0.54	0.51	0.779	0.551	0.431	0.661
2.5	0.106	0.54	0.537	0.549	0.725	0.567	0.399	0.677
1.25	0.105	0.478	0.524	0.528	0.752	0.576	0.413	0.701
0.625	0.103	0.385	0.503	0.509	0.775	0.585	0.409	0.658
0.3125	0.102	0.343	0.503	0.535	0.733	0.553	0.412	0.699
0.15625	0.102	0.282	0.502	0.549	0.752	0.605	0.427	0.731
0.078125	0.103	0.238	0.473	0.513	0.704	0.527	0.406	0.689
0	0.103	0.144	0.458	0.502	0.709	0.529	0.385	0.677
Values were normalized to the maximum A490 for each cell line to assess ligand-independent activity across all CSF3 concentrations

### Sheet: Controls
CSF3 (ng/mL)	no cells (A490)	No ICD (A490)	WT 5FnIII (A490)	T618I 5FnIII (A490)
0	0.105	0.118	0.116	0.768
0	0.109	0.111	0.114	0.763
0	0.105	0.118	0.122	0.789
