## Supplementary Table 4 for "Mutational screens highlight glycosylation as a modulator of CSF3R activity"

### Sheet: Sheet1
Time (hr)	WT OSMR + WT IL31Ra		K705Q OSMR + WT IL31Ra		F709L OSMR + WT IL31Ra		P734A OSMR + WT IL31Ra		WT IL31Ra + WT OSMR		G433D IL31Ra + WT OSMR		S489F IL31Ra + WT OSMR		N509Y IL31Ra + WT OSMR
0	25	25	25	25	25	25	25	25	25	25	25	25	25	25	25	25
24	57	59	73	57	72	46	55	54	54	47	40	57	52	45	41	46
48	16	23	23	20	45	26	30	44	18	16	15	17	31	46	61	96
72	7	7	9	9	14	16	34	44	12	6	6	9	78	84	202	173
96	3	4	6	9	10	10	131	135	3	3	4	5	179	156
Cells were diluted 1:1 with trypan blue and manually counted by hemocytometer in duplicate. Cell counts are multilpied by 2e4 to calculate density (e6 cells/mL)
